# The stem loop 2 motif is a site of vulnerability for SARS-CoV-2

**DOI:** 10.1101/2020.09.18.304139

**Authors:** Valeria Lulla, Michal P. Wandel, Katarzyna J. Bandyra, Rachel Ulferts, Mary Wu, Tom Dendooven, Xiaofei Yang, Nicole Doyle, Stephanie Oerum, Rupert Beale, Sara M. O’Rourke, Felix Randow, Helena J. Maier, William Scott, Yiliang Ding, Andrew E. Firth, Kotryna Bloznelyte, Ben F. Luisi

**Affiliations:** Department of Pathology, Division of Virology, University of Cambridge, Lab Block Level 5, Addenbrookes Hospital, Hills Road, Cambridge CB2 0QQ, U.K; MRC Laboratory of Molecular Biology, Francis Crick Avenue, Cambridge, CB2 0QH, U.K; Department of Biochemistry, University of Cambridge, Tennis Court Road, Cambridge CB2 1GA, U.K; The Francis Crick Institute, 1 Midland Road, London, NW1 1AT, U.K; Department of Cell and Developmental Biology, John Innes Centre, Norwich Research Park, Norwich, NR4 7UH, U.K; Pirbright Institute, Ash Road, Pirbright, Woking, GU24 ONF, U.K; CNRS-Université Paris Diderot, Institut de Biologie Physico-Chimique, 13 rue Pierre et Marie Curie, 75005 Paris, France; University of California at Santa Cruz, Santa Cruz California, 95064, U.S.A

**Author notes:** These joint-first authors made complementary and equivalent contributions.

**Keywords:** s2m, positive-sense RNA virus, coronavirus, astrovirus, gapmer, LNA, therapeutic oligonucleotides, SARS-CoV-2

## Abstract

RNA structural elements occur in numerous single stranded (+)-sense RNA viruses. The stemloop 2 motif (s2m) is one such element with an unusually high degree of sequence conservation, being found in the 3’ UTR in the genomes of many astroviruses, some picornaviruses and noroviruses, and a variety of coronaviruses, including SARS-CoV and SARS-CoV-2. The evolutionary conservation and its occurrence in all viral subgenomic transcripts implicates a key role of s2m in the viral infection cycle. Our findings indicate that the element, while stably folded, can nonetheless be invaded and remodelled spontaneously by antisense oligonucleotides (ASOs) that initiate pairing in exposed loops and trigger efficient sequence-specific RNA cleavage in reporter assays. ASOs also act to inhibit replication in an astrovirus replicon model system in a sequence-specific, dose-dependent manner and inhibit SARS-CoV-2 infection in cell culture. Our results thus permit us to suggest that the s2m element is a site of vulnerability readily targeted by ASOs, which show promise as anti-viral agents.
