## Supplementary data files for "The stem loop 2 motif is a site of vulnerability for SARS-CoV-2"

### Sheet: Supplementary table S1
Raw data and statistical analysis for Figure 5D
Huh7.5.1 cells
Sample	Conc. uM	T7 FF			RL			RL/FF			RL/FF aver	SD	Fold	SD	p-value, S2S	p-value, control gapmer
O2RL-S2S	0	176295	173014	168067	3210234	2985618	3109506	18.2094	17.2565	18.5016	17.9892	0.651107	0.999999	0.0361943	ref
+G1	0.5	175535	156038	199997	966448	862046	923570	5.50573	5.52459	4.61792	5.21608	0.518108	0.289956	0.028801	1.82066e-05	0.00305671	1
	5	239847	218856	220869	105152	79626	82992	0.438413	0.363828	0.375752	0.392664	0.0400654	0.0218278	0.00222719	0.00043621	0.00941629	2
	50	129190	131073	138193	35098	26545	24633	0.271677	0.202521	0.178251	0.217483	0.0484772	0.0120896	0.00269479	0.00041884	0.00601183	3
	500	20776	22061	27745	785	1181	965	0.037784	0.0535334	0.034781	0.0420328	0.0100723	0.00233656	0.00055991	0.000437195	0.00111568	4
+G2	0.5	122578	138435	139116	556034	530666	542241	4.53616	3.83332	3.89776	4.08908	0.388522	0.227308	0.0215975	3.52391e-05	0.00329677	1
	5	158088	165495	161254	104577	96025	118823	0.661511	0.580229	0.736869	0.659536	0.0783384	0.0366629	0.00435475	0.00039723	0.00979039	2
	50	218345	238470	216707	82241	86475	69827	0.376656	0.362624	0.322218	0.353833	0.0282636	0.0196692	0.00157114	0.000444102	0.00652439	3
	500	127948	132615	141617	7008	7725	8123	0.0547723	0.0582513	0.0573589	0.0567942	0.00180699	0.00315713	0.000100449	0.000439118	0.00135554	4
+G3	0.5	189472	142391	185797	1975410	1631849	1716313	10.4259	11.4603	9.23757	10.3746	1.11227	0.576712	0.0618299	0.00144218	0.00614248	1
	5	221797	183308	188195	599660	534572	557985	2.70364	2.91625	2.96493	2.86161	0.13895	0.159074	0.00772406	0.000374412	0.0146744	2
	50	279649	270395	216587	270299	268977	234994	0.966565	0.994756	1.08499	1.01544	0.06186	0.056447	0.00343873	0.000441431	0.00851241	3
	500	306211	294701	305546	170845	152299	151303	0.557932	0.516792	0.495189	0.523304	0.0318746	0.0290899	0.00177188	0.000450077	0.00111867	4
+Gall	0.5	237230	222622	190768	3791415	3484850	3528343	15.982	15.6537	18.4955	16.7104	1.55462	0.928912	0.0864196	0.289934	ref1
	5	208001	176302	174082	2051310	2258681	2374011	9.86202	12.8114	13.6373	12.1036	1.98469	0.672825	0.110327	0.026483	ref2
	50	247985	230472	209600	1109946	1085790	1195656	4.47586	4.71116	5.70447	4.96383	0.652112	0.275934	0.0362502	1.65179e-05	ref3
	500	280424	258104	299379	330364	336842	351577	1.17809	1.30506	1.17435	1.21917	0.0744105	0.0677722	0.0041364	0.000431921	ref4
+G4	0.5	188449	163664	208027	1931735	1397252	1583542	10.2507	8.53732	7.61219	8.80007	1.33874	0.489186	0.0744188	0.00204294	0.000917399	5
	5	160005	200657	177203	420649	510755	491108	2.62897	2.54541	2.77144	2.64861	0.114287	0.147233	0.00635309	0.000426275	0.000585102	6
	50	167589	145899	144896	132416	137799	113754	0.790123	0.944482	0.785073	0.839893	0.090612	0.0466887	0.00503702	0.000383622	0.00475067	7
	500	197459	156843	191300	167292	159389	198836	0.847224	1.01623	1.03939	0.967617	0.104904	0.0537888	0.00583152	0.000361318	0.00101485	8
+G5	0.5	153719	160095	152870	732756	639517	703784	4.76685	3.99461	4.60381	4.45509	0.407036	0.247654	0.0226267	3.19546e-05	1.3688e-05	5
	5	164148	166321	152590	27825	19675	24168	0.169512	0.118295	0.158385	0.148731	0.0269385	0.00826778	0.00149748	0.000434804	0.000552945	6
	50	185515	185481	200075	1791	1951	2013	0.00965421	0.0105186	0.0100612	0.010078	0.00043244	0.000560226	2.40389e-05	0.000436878	0.00429734	7
	500	145353	152957	145156	2331	2221	2041	0.0160368	0.0145204	0.0140607	0.0148727	0.00103406	0.000826755	5.74823e-05	0.0004371	0.00115166	8
+G6	0.5	212609	200511	192474	4005856	3033141	2848581	18.8414	15.1271	14.7998	16.2561	2.24493	0.903659	0.124793	0.311724	0.0542185	5
	5	190038	175702	172314	2188111	2060608	2202721	11.5141	11.7279	12.7832	12.0084	0.679467	0.667532	0.0377708	0.000390901	0.000543432	6
	50	162997	173978	205971	1402758	1467511	1282348	8.60604	8.43504	6.22587	7.75565	1.32758	0.431128	0.073799	0.00144367	0.00779119	7
	500	100683	96512	125288	98313	88576	102291	0.976461	0.917772	0.816447	0.90356	0.0809481	0.0502279	0.00449982	0.000404388	0.0011453	8
+Gscr	0.5	229160	208742	207467	4839990	4551802	4259092	21.1206	21.8059	20.529	21.1518	0.639006	1.17581	0.0355217	0.0038762	ref5
	5	209076	170383	147342	3715302	3167404	2525680	17.7701	18.5899	17.1416	17.8339	0.726248	0.991366	0.0403713	0.796528	ref6
	50	196766	156317	172707	2355753	2341579	2453505	11.9724	14.9797	14.2062	13.7194	1.56164	0.762647	0.0868096	0.0279534	ref7
	500	145015	147288	150877	1269736	1385196	1485538	8.75589	9.40468	9.84602	9.33553	0.548343	0.518952	0.0304818	7.48534e-05	ref8
O2RL-GNN	0	206917	180002	207980	5224	4790	5076	0.0252468	0.0266108	0.0244062	0.0254213	0.00111262	0.00141314	6.18491e-05	0.000437611
HEK293T cells
Sample	Conc. uM	T7 FF			RL			RL/FF			RL/FF aver	SD	Fold	SD	p-value, S2S	p-value, control gapmer
O2RL-S2S	0	694763	617434	688337	1.22803e+07	12249355	12069065	17.6755	19.8391	17.5337	18.3494	1.29206	1.00038	0.0704413	ref
+G1	0.5	646937	672483	770407	6345531	7507782	6225840	9.80858	11.1643	8.08123	9.68469	1.54525	0.527995	0.0842445	0.00195614	0.0470727	1
	5	990167	1032929	1123196	331386	301889	286294	0.334677	0.292265	0.254892	0.293945	0.0399188	0.0160254	0.00217631	0.00168783	0.000646026	2
	50	732965	777677	706030	18759	17332	17167	0.0255933	0.0222869	0.0243148	0.024065	0.00166731	0.00131199	9.08991e-05	0.00165294	0.000262844	3
	500	42588	30748	19626	1012	884	500	0.0237626	0.0287498	0.0254764	0.0259963	0.00253395	0.00141728	0.000138147	0.00165325	0.00193033	4
+G2	0.5	657120	621387	563404	8491815	8412357	7243254	12.9228	13.538	12.8562	13.1057	0.375902	0.714502	0.0204936	0.0139953	0.223064	1
	5	767389	730918	727702	601969	571729	565192	0.784438	0.782207	0.776681	0.781108	0.00399359	0.0425849	0.000217725	0.00179794	0.00076414	2
	50	911293	897266	695799	78709	80083	74298	0.0863707	0.0892522	0.106781	0.0941346	0.0110463	0.00513208	0.00060223	0.00166453	0.000256906	3
	500	99499	95061	76075	3982	3692	2318	0.0400205	0.0388382	0.0304699	0.0364429	0.0052064	0.00198681	0.000283845	0.00165494	0.00193698	4
+G3	0.5	663454	785297	733896	6619694	7.26859e+06	7.02598e+06	9.97762	9.25585	9.57354	9.60234	0.361749	0.523505	0.019722	0.0045119	0.000198756	1
	5	837190	808501	865595	5701446	5520649	5326712	6.81022	6.82825	6.15382	6.59743	0.384286	0.359682	0.0209507	0.00214695	0.000368273	2
	50	986238	938263	986005	319619	340581	319910	0.324079	0.362991	0.324451	0.337174	0.0223593	0.0183822	0.001219	0.00170611	0.000241601	3
	500	565177	544597	547449	63472	62634	57662	0.112305	0.11501	0.105329	0.110881	0.00499519	0.00604506	0.00027233	0.00166847	0.00203176	4
+Gall	0.5	797148	751704	820334	10999486	10001558	10979938	13.7985	13.3052	13.3847	13.4961	0.264888	0.73579	0.0144413	0.0193714	ref1
	5	779776	703373	714230	8539644	7947631	7388299	10.9514	11.2993	10.3444	10.865	0.483265	0.592346	0.0263469	0.00481557	ref2
	50	981727	898864	859344	6.65403e+06	6.04916e+06	5.52917e+06	6.77788	6.72979	6.43417	6.64728	0.186118	0.3624	0.0101469	0.00346814	ref3
	500	752834	792720	715735	2209979	2595180	2437366	2.93555	3.27377	3.4054	3.20491	0.242379	0.174727	0.0132142	0.00180527	ref4
+G4	0.5	727572	758300	773578	6322034	6.67772e+06	6932158	8.68922	8.80618	8.96116	8.81885	0.136413	0.480791	0.00743703	0.00564138	0.00720035	5
	5	875683	963937	841021	2195761	2094604	1805611	2.50748	2.17297	2.14693	2.27579	0.201072	0.124073	0.0109622	0.00174402	0.00115976	6
	50	628834	628597	533059	103859	100960	82772	0.165161	0.160612	0.155277	0.16035	0.00494712	0.00874204	0.00026971	0.00167754	7.00765e-05	7
	500	275636	340733	238388	60200	64985	51756	0.218404	0.190721	0.217108	0.208744	0.0156221	0.0113804	0.000851691	0.00168445	0.000389933	8
+G5	0.5	960016	1188725	1083153	5201525	5346529	4.79978e+06	5.41816	4.4977	4.43131	4.78239	0.551596	0.260729	0.0300722	0.00082559	9.32875e-05	5
	5	1415547	1462456	1345066	387940	336406	310241	0.274057	0.230028	0.230651	0.244912	0.0252419	0.0133522	0.00137615	0.00168753	0.00135581	6
	50	549309	568468	607528	11862	12132	12326	0.0215944	0.0213416	0.0202888	0.0210749	0.000692454	0.00114897	3.77516e-05	0.00165242	6.93137e-05	7
	500	114758	96098	106107	2652	2240	2146	0.0231095	0.0233095	0.0202249	0.0222146	0.00172609	0.00121111	9.41038e-05	0.0016526	0.000384808	8
+G6	0.5	660727	648609	642187	11963012	11189249	11036779	18.1058	17.2511	17.1862	17.5144	0.513217	0.954859	0.0279798	0.384655	0.000166731	5
	5	908776	897812	1007969	10800447	10273598	9316492	11.8846	11.4429	9.24284	10.8568	1.41506	0.591896	0.0771472	0.00255463	0.0815189	6
	50	894387	949560	876864	5.04302e+06	4790861	5.23123e+06	5.63853	5.04535	5.96584	5.54991	0.466602	0.302572	0.0254384	0.00132773	0.000260731	7
	500	167278	144029	141408	1076798	983103	943210	6.43718	6.82573	6.67013	6.64435	0.195556	0.36224	0.0106614	0.00341256	0.000348272	8
+Gscr	0.5	434138	457881	508609	5.36006e+06	5274173	5.79072e+06	12.3464	11.5187	11.3854	11.7502	0.520672	0.640602	0.0283863	0.00603813	ref5
	5	729620	680524	704488	9039504	9564186	9325611	12.3893	14.0541	13.2374	13.227	0.832458	0.721114	0.0453844	0.00716054	ref6
	50	587819	643350	581907	7.95095e+06	8456144	7780045	13.5262	13.1439	13.3699	13.3467	0.192187	0.727641	0.0104777	0.0196593	ref7
	500	367067	397445	358705	6190440	7.16853e+06	6212421	16.8646	18.0365	17.319	17.4067	0.590871	0.948988	0.0322134	0.339042	ref8
O2RL-GNN	0	688294	628911	672300	47333	47233	46550	0.0687686	0.0751028	0.0692399	0.0710371	0.0035289	0.00387284	0.00019239	0.00166133

### Sheet: Supplementary table S2
Raw data and statistical analysis for Figure 5E
Huh7.5.1 cells
Sample	Conc. uM	T7 FF			RL			RL/FF			RL/FF aver	SD	Fold	SD	p-value, S1S	p-value, control gapmer
O2RL-S1S	0	232908	228473	225169	4650852	4155845	4097906	19.9686	18.1897	18.1992	18.7858	1.02433	1	0.0545268	ref
+G1	0.5	149437	137204	141448	2563167	2042271	2251565	17.1522	14.8849	15.918	15.985	1.1351	0.85091	0.0604235	0.0342603	0.65716	1
	5	95207	93475	114534	363983	310721	324660	3.82307	3.32411	2.83462	3.32726	0.494234	0.177116	0.0263089	0.000218755	0.00379957	2
	50	103722	88970	96867	46661	40621	43730	0.449866	0.45657	0.451444	0.452626	0.00350483	0.0240941	0.000186568	0.00103885	0.00102745	3
	500	21893	22308	25880	1195	1033	889	0.0545837	0.0463063	0.0343509	0.0450803	0.010172	0.0023997	0.000541471	0.000993341	0.00116929	4
+G2	0.5	86358	91102	75811	1028093	1016229	940207	11.905	11.1548	12.402	11.8206	0.627838	0.629231	0.0334209	0.00135245	0.00666647	1
	5	88753	82142	92858	194374	166842	123758	2.19006	2.03114	1.33277	1.85132	0.456057	0.098549	0.0242767	0.000215652	0.00311851	2
	50	148456	132633	134681	58795	56121	49658	0.396043	0.42313	0.368708	0.395961	0.0272109	0.0210776	0.00144848	0.00102523	0.00100012	3
	500	75327	87228	90165	3093	2443	2667	0.041061	0.0280071	0.0295791	0.0328824	0.00712635	0.00175038	0.000379348	0.00099256	0.00116971	4
+G3	0.5	103266	95263	101553	1081113	1283917	1038779	10.4692	13.4776	10.2289	11.3919	1.81025	0.606411	0.0963627	0.00738343	0.0216946	1
	5	116946	124595	115994	1215726	1034788	1163745	10.3956	8.30521	10.0328	9.57788	1.11699	0.509847	0.0594593	0.00047931	0.0131086	2
	50	235511	198466	221399	1465455	1606793	1429518	6.22245	8.09606	6.45675	6.92509	1.02084	0.368634	0.054341	0.000142606	0.00307927	3
	500	283035	270935	297949	528261	559081	656526	1.86642	2.06352	2.20348	2.04447	0.16934	0.108831	0.00901425	0.000956765	0.00049681	4
+Gall	0.5	157328	148163	144557	2619814	2575158	2201558	16.6519	17.3806	15.2297	16.4207	1.09392	0.874103	0.0582313	0.052501	ref1
	5	135116	130652	137051	2223944	1953355	1808415	16.4595	14.9508	13.1952	14.8685	1.63372	0.791476	0.0869654	0.0324727	ref2
	50	163710	159258	147293	2120660	1893851	1732835	12.9538	11.8917	11.7645	12.2033	0.652986	0.649604	0.0347595	0.00151972	ref3
	500	189524	180770	213639	992589	1062973	1216872	5.23727	5.88025	5.69593	5.60448	0.331099	0.298336	0.017625	0.000841199	ref4
+G4	0.5	145409	129800	131799	1831551	1851791	1567280	12.5959	14.2665	11.8914	12.9179	1.21984	0.687643	0.0649344	0.00342037	0.0111451	5
	5	187685	195334	185884	2130005	1830620	2098700	11.3488	9.37174	11.2904	10.6703	1.12498	0.567999	0.0598844	0.000794851	0.00621069	6
	50	141573	148024	155985	384503	429737	531402	2.71593	2.90316	3.40675	3.00861	0.357278	0.160154	0.0190185	0.00047306	0.000267959	7
	500	165101	190336	189995	160495	176037	203894	0.972102	0.924875	1.07315	0.990044	0.0757505	0.0527017	0.00403233	0.00104395	0.00641204	8
+G5	0.5	168873	193202	168427	2421568	2260533	1958652	14.3396	11.7004	11.6291	12.5563	1.54474	0.668395	0.0822292	0.00663953	0.0141304	5
	5	187475	145810	156445	1473091	1485358	1268859	7.85753	10.1869	8.11058	8.71835	1.27812	0.464093	0.0680362	0.000560486	0.00502191	6
	50	144413	161752	157874	290499	282455	285768	2.01158	1.74622	1.8101	1.85597	0.1385	0.0987964	0.00737258	0.00101942	0.000871353	7
	500	118131	106601	105837	25743	25401	28998	0.217919	0.238281	0.273987	0.243396	0.0283819	0.0129564	0.00151082	0.00100779	0.00554974	8
+G6	0.5	125472	124256	156608	1661417	1386382	1703321	13.2413	11.1575	10.8763	11.7584	1.29195	0.625918	0.0687726	0.00218325	0.00551204	5
	5	106444	131334	130678	1595874	1702111	1594260	14.9926	12.9602	12.1999	13.3842	1.44384	0.712465	0.076858	0.00817066	0.0425266	6
	50	226779	185252	196912	3106326	2971927	2753522	13.6976	16.0426	13.9835	14.5746	1.27938	0.775829	0.0681033	0.0124921	0.269413	7
	500	73599	72565	65655	145535	157767	164185	1.9774	2.17415	2.50072	2.21743	0.26433	0.118037	0.0140707	0.000679002	0.00680724	8
+Gscr	0.5	200615	199692	186324	3653136	3640442	2981595	18.2097	18.2303	16.0022	17.4807	1.28048	0.930529	0.068162	0.243324	ref5
	5	200383	188575	175372	3354851	3281954	2955153	16.7422	17.404	16.8508	16.999	0.354911	0.904884	0.0188925	0.0813609	ref6
	50	135657	142685	134624	2006079	2303803	2188219	14.7879	16.1461	16.2543	15.7294	0.817192	0.837304	0.0435005	0.0171727	ref7
	500	160530	154762	164075	1322317	1504989	1743123	8.2372	9.72454	10.6239	9.52856	1.20538	0.507221	0.0641645	0.000606848	ref8
O2RL-GNN	0	179051	196260	198175	4469	4457	4409	0.0249594	0.0227097	0.022248	0.0233057	0.00145062	0.0012406	7.72188e-05	0.000992019
HEK293T cells
Sample	Conc. uM	T7 FF			RL			RL/FF			RL/FF aver	SD	Fold	SD	p-value, S1S	p-value, control gapmer
O2RL-S1S	0	804677	876645	817409	21169210	20375465	20049333	26.3077	23.2425	24.5279	24.6927	1.53921	1	0.0623347	ref
+G1	0.5	801907	815847	709344	21016338	20075676	18982940	26.2079	24.6072	26.7613	25.8588	1.11869	1.04722	0.0453046	0.353586	0.00738008	1
	5	678179	792903	697381	6.56315e+06	7.45398e+06	6.89473e+06	9.67761	9.40087	9.88661	9.65503	0.243653	0.391007	0.00986742	0.00286999	0.00151254	2
	50	625296	549690	566945	1053517	982744	897887	1.68483	1.78781	1.58373	1.68546	0.102045	0.0682573	0.00413258	0.00142837	0.00119834	3
	500	112096	113615	99328	4683	5945	4743	0.0417767	0.0523258	0.0477509	0.0472845	0.00529002	0.00191492	0.000214234	0.0012975	0.000393574	4
+G2	0.5	642615	439293	531574	16563542	12454388	14059500	25.7752	28.351	26.4488	26.8583	1.33582	1.0877	0.0540979	0.140939	0.00639457	1
	5	611150	589112	691963	5.15075e+06	5.09264e+06	5.18403e+06	8.42797	8.6446	7.49177	8.18811	0.612703	0.331601	0.0248131	0.000905837	0.000233292	2
	50	796767	760060	804889	1676380	1612876	1592680	2.10398	2.12204	1.97876	2.06826	0.0780337	0.0837599	0.00316019	0.00150278	0.0012861	3
	500	364536	284101	286416	32737	26384	22939	0.0898046	0.0928684	0.0800898	0.0875876	0.00667153	0.0035471	0.000270182	0.00130166	0.000395485	4
+G3	0.5	717585	785513	722786	15541546	15632557	15470430	21.6581	19.9011	21.4039	20.9877	0.949586	0.849956	0.0384561	0.0322277	0.556079	1
	5	1140743	1225887	1216013	21844620	22562894	22918350	19.1495	18.4054	18.8471	18.8007	0.374223	0.761385	0.0151552	0.0174723	0.0100275	2
	50	1024042	1014019	1047618	9129400	8492211	8375007	8.91506	8.3748	7.99433	8.42807	0.462671	0.341318	0.0187371	0.00149231	0.0010224	3
	500	987949	994251	469189	6007456	5672828	3071690	6.08073	5.70563	6.54681	6.11106	0.421408	0.247484	0.0170661	0.00123048	3.07044e-05	4
+Gall	0.5	878317	849525	755614	17885472	18709980	16692398	20.3633	22.024	22.0912	21.4929	0.97876	0.870413	0.0396376	0.0477202	ref1
	5	744801	704316	712086	17967436	16206057	18056942	24.1238	23.0096	25.3578	24.1638	1.1746	0.978579	0.0475685	0.662361	ref2
	50	851230	915269	861401	17778990	19961370	16762118	20.8862	21.8093	19.4591	20.7182	1.18405	0.839042	0.0479516	0.0265628	ref3
	500	979517	965474	929288	13450248	14187654	13342378	13.7315	14.695	14.3576	14.2614	0.48891	0.577555	0.0197998	0.0039785	ref4
+G4	0.5	906325	936270	764909	17667518	17210242	15458727	19.4936	18.3817	20.2099	19.3617	0.921196	0.784107	0.0373064	0.0114609	0.877053	5
	5	771422	814257	855111	11630741	11456962	12547423	15.077	14.0704	14.6734	14.607	0.506565	0.59155	0.0205147	0.00414499	0.000613961	6
	50	612148	572390	574176	3636935	3768312	3312697	5.94127	6.58347	5.76948	6.09807	0.429052	0.246959	0.0173757	0.00120237	0.00160815	7
	500	500021	512210	449743	596760	574901	633610	1.19347	1.12239	1.40883	1.24156	0.14915	0.0502806	0.00604026	0.00131122	0.00290704	8
+G5	0.5	654729	688695	688238	13978416	14463397	14353040	21.3499	21.0012	20.8548	21.0686	0.25438	0.853233	0.0103018	0.0517515	0.0614084	5
	5	597922	641144	587948	7.75132e+06	7.9518e+06	7.62564e+06	12.9638	12.4025	12.9699	12.7787	0.325826	0.517511	0.0131952	0.0041006	0.000599938	6
	50	693307	606513	628130	6585848	7022769	7145123	9.49918	11.5789	11.3752	10.8178	1.14647	0.438096	0.0464296	0.0003675	0.00089216	7
	500	189454	191257	192404	220141	206064	208891	1.16198	1.07742	1.08569	1.10836	0.0466152	0.0448862	0.00188781	0.00140448	0.0030467	8
+G6	0.5	677981	661640	653891	11521455	11273278	10956838	16.9938	17.0384	16.7564	16.9295	0.151595	0.685608	0.00613926	0.0122289	0.0428262	5
	5	705346	684675	633407	13827524	13002000	13560655	19.6039	18.99	21.4091	20.001	1.25746	0.809996	0.0509244	0.0162234	0.826651	6
	50	658239	666444	484815	11839330	10975818	9085902	17.9864	16.4692	18.741	17.7322	1.157	0.718115	0.0468561	0.00424168	0.0489798	7
	500	331361	331835	299728	4.71804e+06	4.45355e+06	4.19095e+06	14.2384	13.421	13.9825	13.8806	0.41811	0.562134	0.0169325	0.00425877	0.0477102	8
+Gscr	0.5	840305	776009	703562	16198553	14224142	14150180	19.277	18.3299	20.1122	19.2397	0.891752	0.779165	0.036114	0.0109936	ref5
	5	719238	691309	715182	13749551	14138139	14194006	19.1168	20.4513	19.8467	19.8049	0.668194	0.802056	0.0270604	0.0188077	ref6
	50	804048	878567	835011	18005176	17354678	16799142	22.3932	19.7534	20.1185	20.755	1.43038	0.840532	0.0579272	0.0317432	ref7
	500	428437	406785	431294	7534225	7.80668e+06	6909313	17.5854	19.1912	16.02	17.5988	1.58564	0.712714	0.0642151	0.00513638	ref8
O2RL-GNN	0	691240	873971	796559	61069	63234	59108	0.088347	0.0723525	0.0742042	0.0783012	0.00874903	0.00317103	0.000354317	0.00130051

### Sheet: Supplementary table S3 
Raw data and statistical analysis for Figure 6B
Gapmer	Conc. uM	Virus replication						Cell viability
		#1	#2	#3	mean	SD	p-value	#1	#2	#3	mean	SD
+G1	0.25	0.423517	0.600214	0.317235	0.446989	0.142942	0.0215533	0.832097	0.813562	0.866441	0.837367	0.0268303
	0.5	0.386672	0.283376	0.456775	0.375608	0.0872272	0.0064425	0.793994	0.65583	0.864975	0.7716	0.106356
	1	0.260935	0.150501	0.39626	0.269232	0.123089	0.00932507	0.732021	0.658284	0.839117	0.743141	0.0909278
+G2	0.25	0.305101	0.276674	0.533207	0.371661	0.140623	0.0162889	0.792361	0.777985	0.911809	0.827385	0.0734659
	0.5	0.245769	0.0693223	0.364595	0.226562	0.14857	0.0120773	0.76066	0.615741	0.851852	0.742751	0.11907
	1	0.136182	0.0468236	0.129347	0.104117	0.0497355	0.00102575	0.704238	0.652611	0.79318	0.716676	0.0711051
+G3	0.25	0.384804	0.381391	0.406013	0.390736	0.0133399	0.000159762	0.903627	0.888462	1.02345	0.938513	0.0739478
	0.5	0.21475	0.0922929	0.185327	0.164123	0.0639229	0.00194375	0.867667	0.784188	0.885524	0.845793	0.0540936
	1	0.194215	0.17002	0.549663	0.304633	0.212547	0.0297598	0.810039	0.890143	0.974666	0.891616	0.0823237
+Gall	0.25	0.88016	1.3294	0.928872	1.04614	0.246511	0.776546	0.924114	0.897907	0.969971	0.930664	0.0364758
	0.5	0.775189	0.952747	0.683315	0.80375	0.136968	0.131169	0.892464	0.797279	0.829229	0.839658	0.0484416
	1	0.92258	1.59736	1.07983	1.19992	0.353053	0.430107	0.83094	0.947971	0.958798	0.91257	0.0709004
+G4	0.25	0.541823	0.751644	0.777807	0.690425	0.129356	0.053566	0.812046	0.755648	0.823463	0.797053	0.0363089
	0.5	0.551236	0.173237	0.19049	0.304988	0.213432	0.0300263	0.73289	0.543763	0.599429	0.625361	0.0971932
	1	0.136498	0.126826	0.118615	0.127313	0.00895152	3.50697e-05	0.567864	0.529579	0.520182	0.539208	0.0252574
+G5	0.25	0.256734	0.278509	0.22077	0.252004	0.0291589	0.000506166	0.850553	0.850803	0.922554	0.874637	0.0414978
	0.5	0.189273	-0.0366618	0.169098	0.107236	0.125027	0.00647412	0.867943	0.741551	0.839729	0.816408	0.0663451
	1	0.126974	-0.0254555	0.105337	0.0689519	0.0824718	0.00260523	0.822421	0.842269	0.824715	0.829802	0.0108575
+G6	0.25	0.269243	0.271673	0.331367	0.290761	0.0351867	0.000819438	0.801026	0.763569	0.790776	0.785124	0.0193576
	0.5	0.234376	0.170186	0.130154	0.178239	0.0525759	0.00136167	0.811734	0.690199	0.744013	0.748649	0.0608995
	1	0.121995	0.138688	0.258362	0.173015	0.0743825	0.0026858	0.711733	0.757077	0.759941	0.742917	0.0270441
+Gscr	0.25	0.582835	0.71972	0.739946	0.680834	0.0854695	0.0230795	0.73185	0.793047	0.78099	0.768629	0.032417
	0.5	0.698552	0.55923	0.667337	0.641707	0.0731117	0.0135971	0.822753	0.690617	0.754697	0.756022	0.066078
	1	0.533848	0.426583	0.888938	0.616456	0.241994	0.11103	0.75476	0.675745	0.757912	0.729473	0.0465558
virus + lipofectamine		1	1	1	1	1.72061e-08	ref	0.980496	0.948207	1.0944	1.0077	0.076802
Remdesivir 10uM		0.0126769	-0.13155	0.163616	0.0149142	0.147596	0.0074001	1.02729	1.02366	0.988425	1.01313	0.0214675
mock		-1.58091e-08	-2.22802e-08	6.81704e-09	-1.04241e-08	1.52778e-08		1	1	1	1	1.79276e-10

### Sheet: Supplementary table S4
Raw data for Figure 6C
Vero E6
Gapmer	Conc. uM	490			680			490-680				% toxicity			Mean	SD
		#1	#2	#3	#1	#2	#3	#1	#2	#3	aver	#1	#2	#3
mock	min	0.549	0.5323	0.5475	0.0928	0.0906	0.0919	0.4562	0.4417	0.4556	0.451167	0.330622	-0.628182	0.290948	-0.00220415	0.542476
G1	0.25	0.56	0.5779	0.5451	0.0921	0.0934	0.0904	0.4679	0.4845	0.4547	0.469033	1.10428	2.20194	0.231436	-0.619778	-1.74724
	0.5	0.5546	0.5461	0.5434	0.0929	0.0916	0.0908	0.4617	0.4545	0.4526	0.456267	0.694307	0.218211	0.0925742	-0.239807	0.234389
	1	0.5736	0.5386	0.5628	0.0917	0.0942	0.0923	0.4819	0.4444	0.4705	0.4656	2.03002	-0.449646	1.2762	0.952192	1.27119
G2	0.25	0.5308	0.5554	0.5585	0.0904	0.0937	0.0948	0.4404	0.4617	0.4637	0.455267	-0.714144	0.694307	0.826556	0.268906	0.85391
	0.5	0.5404	0.5331	0.565	0.0928	0.0931	0.0931	0.4476	0.44	0.4719	0.453167	-0.238048	-0.740594	1.36878	0.130045	1.10181
	1	0.5315	0.7106	0.5544	0.0938	0.1889	0.0924	0.4377	0.5217	0.462	0.4738	-0.89268	4.66177	0.714144	1.49441	2.85825
G3	0.25	0.5625	0.5482	0.56	0.0918	0.092	0.0939	0.4707	0.4562	0.4661	0.464333	1.28943	0.330622	0.985254	0.868434	0.489961
	0.5	0.5456	0.5462	0.5553	0.0916	0.0929	0.0924	0.454	0.4533	0.4629	0.456733	0.185148	0.138861	0.773656	0.365889	0.353895
	1	0.5625	0.5482	0.56	0.0934	0.0912	0.0941	0.4691	0.457	0.4659	0.464	1.18363	0.383522	0.972029	0.846393	0.414585
Gall	0.25	0.5483	0.5595	0.5581	0.0927	0.0926	0.0934	0.4556	0.4669	0.4647	0.4624	0.290948	1.03815	0.89268	0.740594	0.39614
	0.5	0.5768	0.5485	0.5421	0.1207	0.0917	0.0915	0.4561	0.4568	0.4506	0.4545	0.32401	0.370297	-0.0396747	0.218211	0.224531
	1	0.5555	0.6184	0.5619	0.0934	0.1358	0.0929	0.4621	0.4826	0.469	0.471233	0.720756	2.07631	1.17702	1.32469	0.689736
G4	0.25	0.599	0.6023	0.5917	0.1018	0.0917	0.0891	0.4972	0.5106	0.5026	0.503467	3.04172	3.92779	3.3988	3.4561	0.445805
	0.5	0.5815	0.5614	0.5754	0.0906	0.0881	0.0895	0.4909	0.4733	0.4859	0.483367	2.62514	1.46135	2.29452	2.127	0.599707
	1	0.6354	0.6052	0.613	0.0977	0.107	0.0985	0.5377	0.4982	0.5145	0.5168	5.71976	3.10785	4.18568	4.33776	1.31258
G5	0.25	0.5989	0.6082	0.6112	0.0902	0.0895	0.091	0.5087	0.5187	0.5202	0.515867	3.80216	4.4634	4.56259	4.27605	0.413388
	0.5	0.604	0.5852	0.5819	0.0936	0.0914	0.0922	0.5104	0.4938	0.4897	0.497967	3.91457	2.8169	2.54579	3.09242	0.724789
	1	0.6081	0.7311	0.5804	0.0979	0.1685	0.0893	0.5102	0.5626	0.4911	0.5213	3.90134	7.36626	2.63837	4.63532	2.44792
G6	0.25	0.5979	0.5818	0.6051	0.0915	0.0897	0.0978	0.5064	0.4921	0.5073	0.501933	3.65007	2.70449	3.70958	3.35471	0.563896
	0.5	0.5612	0.5647	0.5759	0.0916	0.0914	0.0913	0.4696	0.4733	0.4846	0.475833	1.21669	1.46135	2.20856	1.62887	0.516716
	1	0.5562	0.5977	0.5892	0.0893	0.0984	0.096	0.4669	0.4993	0.4932	0.486467	1.03815	3.18059	2.77723	2.33199	1.1385
Gscr	0.25	0.6025	0.5339	0.5466	0.0967	0.091	0.0904	0.5058	0.4429	0.4562	0.4683	3.61039	-0.548833	0.330622	1.13073	2.19201
	0.5	0.5457	0.5615	0.5346	0.0916	0.0934	0.0921	0.4541	0.4681	0.4425	0.4549	0.191761	1.1175	-0.575283	0.24466	0.847632
	1	0.5741	0.7095	0.585	0.0965	0.1912	0.097	0.4776	0.5183	0.488	0.494633	1.74569	4.43695	2.43338	2.87201	1.39822
max	max	2.0909	2.0921	2.0737	0.1241	0.1207	0.1215	1.9668	1.9714	1.9522	1.96347	100.218	100.522	99.2528	99.9978	0.662874
